# Remodeling of the *C. elegans* Non-coding RNA Transcriptome by Heat Shock

**DOI:** 10.1101/706820

**Authors:** William P. Schreiner, Delaney C. Pagliuso, Jacob M. Garrigues, Jerry S. Chen, Antti P. Aalto, Amy E. Pasquinelli

**Affiliations:** Division of Biology, University of California, San Diego, La Jolla, CA 92093-0349, USA; Encoded Genomics, South San Francisco, CA 94080, USA; ProQR Therapeutics N.V., 2333 CK Leiden, The Netherlands

**Keywords:** heat shock, HSF-1, *C. elegans*, miRNA, lincRNA, Helitron

## Abstract

Elevated temperatures activate a Heat Shock Response (HSR) to protect cells from the pathological effects of protein mis-folding, cellular mis-organization, organelle dysfunction and altered membrane fluidity. This response includes activation of the conserved transcription factor Heat Shock Factor 1 (HSF-1), which binds Heat Shock Elements (HSEs) in the promoters of genes induced by heat shock (HS). The up-regulation of protein-coding genes (PCGs), such as Heat Shock Proteins (HSPs) and cytoskeletal regulators, is critical for cellular survival during elevated temperatures. While the transcriptional response of PCGs to heat shock has been comprehensively analyzed in a variety of organisms, the effect of this stress on the expression of non-coding RNAs (ncRNAs) has not been systematically examined. Here we show that in *Caenorhabditis elegans* HS induces up- and down-regulation of specific ncRNAs from multiple classes, including miRNA, piRNA, lincRNA, pseudogene, and repeat elements. Moreover, some ncRNA genes appear to be direct targets of the HSR, as they contain HSF-1 bound HSEs in their promoters and their expression is regulated by this factor during HS. These results demonstrate that multiple ncRNA genes respond to HS, some as direct HSF-1 targets, providing new candidates that may contribute to organismal survival during this stress.
