## Supplementary material for "Remodeling of the *C. elegans* Non-coding RNA Transcriptome by Heat Shock": Supp Table 4

### Sheet: S4 Table Legends
LEGEND S4 TABLE
S1 Table A	All Repeats detected
S1 Table B	Repeats up in HS
S1 Table C	Repeats down in HS
This File Relates to the RNA-Seq experiment from Figure 4; below is a brief description of the experiment*
Worm stage: L4
Experimental Conditions: Control, 20ºC, Heat Shock, 35ºC for 4 hours
Repbase was the source for C. elegans repeats
Description of specific columns
"HSEs HSF-1 bound" in S4 Table B refers to genes with HSEs bound by HSF-1 in Li et al data

### Sheet: S4A all_repeats
Repeat	baseMean	log2FoldChange	padj
CELE1	149.879	-0.916323	0.0410242
CELE11	6.87165	0.2034	0.916065
CELE12A	40.7201	0.754339	0.408983
CELE12B	56.5244	0.0893978	0.916065
CELE14A	174.434	0.331051	0.552023
CELE14B	1119.41	1.28711	8.88753e-08
CELE2	10.6082	-1.43215	0.441757
CELE4	4.60345	-2.09574	0.343758
CELE42	633.172	0.610275	0.066919
CELE45	102533	-0.227517	0.582502
CELE46B	10.2021	-0.272809	0.892398
CELE6	15.0681	1.11575	0.441757
CELETC2	524.331	1.64668	3.64502e-06
CEMUDR1	1297.71	-1.13367	1.00271e-05
CEMUDR2	488.684	-1.00525	0.00248525
CER1	8685.28	-2.13506	1.78152e-13
CER10-I_CE	9649.54	1.55325	3.74681e-06
CER10-LTR_CE	93.1376	1.64829	0.000400963
CER12-1-LTR_CE	44.9622	-0.517992	0.517526
CER12-I_CE	50.2275	1.15082	0.107218
CER12-LTR_CE	13.6049	1.077	0.469755
CER15-1-I_CE	149.716	-1.90122	4.22382e-06
CER15-1-LTR_CE	6.8418	2.11343	0.295781
CER15-I_CE	101.927	-1.80071	0.000803978
CER15-LTR_CE	2.63954	-0.807223	0.760759
CER16-1-LTR_CE	64.7697	-0.405785	0.552023
CER16-2-I_CE	1796.85	-2.27824	2.74313e-17
CER16-2-LTR_CE	67.1565	-1.98256	0.000457158
CER16-I_CE	61.781	-1.50408	0.0607788
CER16-LTR_CE	28.2593	-0.620489	0.559234
CER17-I_CE	4186.47	0.166677	0.715406
CER17-LTR_CE	31.9215	0.188305	0.896405
CER2-1-LTR_CE	50.6103	2.67508	0.000412391
CER2-I_CE	847.406	0.249075	0.468218
CER2-LTR_CE	431.435	2.93792	5.81216e-11
CER3-1-LTR_CE	473.478	0.958684	0.0156453
CER3-I_CE	286.43	1.64124	0.00156519
CER3-LTR_CE	30.7753	1.67106	0.0628181
CER5-I_CE	426.94	1.20983	0.00587151
CER5-LTR_CE	24.576	0.952027	0.329078
CER6-I_CE	548.64	1.04928	0.00311274
CER6-LTR_CE	38.3272	0.397452	0.664027
CER7-I_CE	533.687	2.88183	3.93675e-12
CER7-LTR_CE	317.63	4.11082	2.06002e-15
CER8-I_CE	542.253	-2.1229	3.6416e-10
CER8-LTR_CE	71.5356	-2.15382	0.000576655
CER9-I_CE	490.258	0.795062	0.0531522
CER9-LTR_CE	125.323	0.348607	0.547816
CEREP1A	2459.51	-1.38081	7.97712e-07
CEREP5	98.9341	-0.331142	0.559234
CEREP53	28.921	-0.10663	0.908862
CEREP57	60.4843	1.56418	0.0141619
CEREP59	98.784	1.13082	0.02793
CERP1	62.3602	1.18767	0.0839046
CERP16	1589.53	10.73	5.79217e-52
CERP3	68.057	-1.6224	0.00545646
CERP4	286.778	-1.33405	0.000233095
CHAPAEV-1_CE	3121.93	-1.07766	0.000389976
CHAPAEV-2_CE	976.973	-1.48037	1.18488e-09
DNA-3-1_CE	62.571	0.550311	0.469755
HAT1_CE	397.448	-0.561262	0.0913818
HAT2_CE	367.718	0.949392	0.00493637
HAT4_CE	195.815	-0.734272	0.12739
HELITRON1_CE	28205.1	7.2897	3.37868e-174
HELITRON2_CE	118.319	-1.18915	0.0278285
HELITRONY1A_CE	2690.38	4.33385	5.00418e-52
HELITRONY1_CE	1672.49	5.3558	6.63185e-72
HELITRONY2_CE	536.875	-0.00578801	0.98351
HELITRONY3_CE	113.597	-0.135193	0.814905
HELITRONY4_CE	792.601	0.796847	0.0156453
IR1_CE	253.122	2.34053	6.19361e-09
IR3_CE	6.02848	0.18163	0.916065
IR4	17.1399	0.184614	0.892398
LINE2A_CE	151.686	-0.208475	0.697742
LINE2B_CE	39.82	-0.217039	0.803726
LINE2C1_CE	355.358	-0.638683	0.0467121
LINE2C_CE	83.8664	1.69821	0.00148777
LINE2D_CE	48.8927	0.739879	0.293064
LINE2F_CE	54.9441	1.15797	0.0874687
LINE2G_CE	746.374	2.15268	7.32104e-07
LINE2H_CE	106.129	1.27249	0.02793
LONGPAL1	61.3769	-0.240695	0.803726
LONGPAL2	56.527	1.52018	0.0839046
LONGPAL3	45.4071	1.18084	0.176216
LR9A	8.27106	0.614845	0.750243
LTR1_CE	89.0977	0.508447	0.371679
LTRCER1	713.601	-1.8966	8.65016e-08
MAR_CE	270.964	0.723338	0.0665821
MARINCE1	98.0199	-0.496916	0.408983
MARINER2_CE	1638.31	0.272092	0.408983
MARINER3_CE	332.135	1.28985	0.00333599
MARINER4_CE	93.1162	4.59687	9.27944e-13
MARINER5_CE	132.349	-0.443002	0.364452
MERLIN1M_CE	983.899	5.57182	5.36238e-77
MINISAT1_CE	18.7041	-0.507998	0.664027
MIRAGE1	772.332	-1.12033	0.00010345
MSAT1_CE	40.4795	-0.582108	0.453533
NDNAX1_CE	251.889	-1.11319	0.0038736
NDNAX2_CE	237.357	0.0553657	0.897143
NDNAX3_CE	1166	-0.300705	0.345512
NESL-1	484.254	-0.154968	0.686515
NPAL5A_CE	102.628	-0.0501868	0.916065
NTC2A	145.534	1.33223	0.0628181
PAL3A_CE	22.745	0.22545	0.892398
PAL5A_CE	1159.66	-2.22785	3.56498e-16
PAL8A_CE	174.482	-0.0209262	0.970691
PAL8B_CE	1.21875	0.773265	0.787079
PAL8C_2	5.29092	1.37472	0.467906
PAL8C_4	2.19314	0.248118	0.916065
PAL8C_5	0.307191	-0.998755	0.716729
PAL8D_CE	269.787	-1.13936	0.0141619
PAL9A_CE	129.419	-1.03457	0.0280276
PALNN1_CE	6.23019	-2.42707	0.12777
PALTA1_CE	17.0599	2.28971	0.0516962
PALTA2_CE	24.6372	0.172707	0.896405
PALTA3_CE	93.7406	1.1712	0.0402812
PALTA4_CE	10.5793	-3.49997	0.00819677
PALTTAA1_CE	104.707	-1.02289	0.203315
PALTTAA3_CE	81.4001	-1.4545	0.0628181
PALTTTAAA1	16.2686	-2.33949	0.0235305
PALTTTAAA2	3.04266	-1.85659	0.439233
PALTTTAAA3	57.2014	-0.776399	0.371679
RC123	117.02	-0.711768	0.371679
RC14	2.92599	-3.4251	0.122117
RC35	5.70418	1.86981	0.356287
RC35S	0.614383	-1.48198	0.563021
RCD1	180.549	3.77088	6.11465e-20
RCS5	177.985	0.210984	0.686515
RTE-1	1407.54	-0.644635	0.0314419
SINE1_CE	247.104	-0.268272	0.547816
TC1	761.487	0.0511206	0.892398
TC1A	731.53	-1.55223	0.000415175
TC2	20.6371	0.714088	0.552023
TC3	617.299	-1.04825	9.76853e-05
TC4	3207.88	3.07099	1.13974e-40
TC5	199.126	-0.723127	0.0873318
TC5A	138.855	-0.578823	0.28432
TC5B	41.7563	0.447499	0.625294
TC6	157.125	-1.2696	0.00074829
TIR21T5A_CE	104.965	-0.149137	0.814905
TIR23T5A_CE	248.838	0.508134	0.28343
TIR43YW1_CE	6829.23	5.37678	3.88841e-73
TIR54TA1_CE	71.9398	-0.233141	0.749613
TIR9TA1A_CE	16.0318	3.54368	0.00248525
TIR9TA1B_CE	16.1676	1.96718	0.103875
TIR9TA1_CE	50.5937	3.22165	1.9424e-05
TURMOIL1	878.372	-2.22203	4.36124e-12
TURMOIL2	524.106	-1.10434	5.73688e-05
VINGI-1_CE	63.8368	-1.05498	0.147418
VINGI-2_CE	90.966	-2.05618	0.00023953
CER13-I_CE	30.0614	3.67642	0.000155072
NPALTA1_CE	17.2251	2.21728	0.0789534
CER4-I_CE	23.2856	4.02632	0.000400963
LTR2_CE	3.87749	0.566876	0.814905
PAL8C_1	5.23191	2.14636	0.271408
TIR9TA1C_CE	0.721025	-1.59522	0.547816
CELE7	1.59522	2.11915	0.408983
CER11-I_CE	11.9286	5.72508	0.000526816
HAT3_CE	3.04336	3.57506	0.0873318
HATN1_CE	1.92331	2.54448	0.309448
LINE2E_CE	7.19423	5.03192	0.00363514
NPAL0A_CE	4.20724	4.14765	0.0331739
TR5	19.994	6.69816	1.92483e-06
CER13-LTR_CE	1.137	1.84258	0.469898
CER4-LTR_CE	0.28425	0.817087	0.773354

### Sheet: S4B Repeats_up_in_Heat_Shock
Repeat	baseMean	log2FoldChange	padj	HSEs HSF-1 bound
CERP16	1589.53	10.73	5.79217e-52	0
HELITRON1_CE	28205.1	7.2897	3.37868e-174	13
MERLIN1M_CE	983.899	5.57182	5.36238e-77	1
TIR43YW1_CE	6829.23	5.37678	3.88841e-73	0
HELITRONY1_CE	1672.49	5.3558	6.63185e-72	166
HELITRONY1A_CE	2690.38	4.33385	5.00418e-52	103
CER7-LTR_CE	317.63	4.11082	2.06002e-15	0
RCD1	180.549	3.77088	6.11465e-20	1
TC4	3207.88	3.07099	1.13974e-40	0
CER2-LTR_CE	431.435	2.93792	5.81216e-11	2
CER7-I_CE	533.687	2.88183	3.93675e-12	0
IR1_CE	253.122	2.34053	6.19361e-09	0
LINE2G_CE	746.374	2.15268	7.32104e-07	0
CELETC2	524.331	1.64668	3.64502e-06	0
CER3-I_CE	286.43	1.64124	0.00156519	0
CER10-I_CE	9649.54	1.55325	3.74681e-06	0
MARINER3_CE	332.135	1.28985	0.00333599	0
CELE14B	1119.41	1.28711	8.88753e-08	1
LINE2H_CE	106.129	1.27249	0.02793	0
CER5-I_CE	426.94	1.20983	0.00587151	0
CER6-I_CE	548.64	1.04928	0.00311274	0

### Sheet: Repeats_down_in_Heat_Shock
Repeat	baseMean	log2FoldChange	padj
CER16-2-I_CE	1796.85	-2.27824	2.74313e-17
PAL5A_CE	1159.66	-2.22785	3.56498e-16
TURMOIL1	878.372	-2.22203	4.36124e-12
CER1	8685.28	-2.13506	1.78152e-13
CER8-I_CE	542.253	-2.1229	3.6416e-10
CER15-1-I_CE	149.716	-1.90122	4.22382e-06
LTRCER1	713.601	-1.8966	8.65016e-08
CER15-I_CE	101.927	-1.80071	0.000803978
TC1A	731.53	-1.55223	0.000415175
CHAPAEV-2_CE	976.973	-1.48037	1.18488e-09
CEREP1A	2459.51	-1.38081	7.97712e-07
CERP4	286.778	-1.33405	0.000233095
TC6	157.125	-1.2696	0.00074829
HELITRON2_CE	118.319	-1.18915	0.0278285
PAL8D_CE	269.787	-1.13936	0.0141619
CEMUDR1	1297.71	-1.13367	1.00271e-05
MIRAGE1	772.332	-1.12033	0.00010345
NDNAX1_CE	251.889	-1.11319	0.0038736
TURMOIL2	524.106	-1.10434	5.73688e-05
CHAPAEV-1_CE	3121.93	-1.07766	0.000389976
TC3	617.299	-1.04825	9.76853e-05
PAL9A_CE	129.419	-1.03457	0.0280276
CEMUDR2	488.684	-1.00525	0.00248525
